# The switch from bacterial phosphorus mineralization to arbuscular mycorrhiza in root hairless wheat during crop development

**DOI:** 10.1101/2025.08.26.672279

**Authors:** Courtney Horn Herms, Ian Tsang, Frederik Bak, Klara Gunnarsen, Magdalena Hasenzagl, Amaru Miranda Djurhuus, Tom Thirkell, Eric Ober, Fiona Leigh, James Cockram, Mette Haubjerg Nicolaisen

## Abstract

Understanding how crops recruit bacterial and fungal partners for phosphorus (P) nutrition remains incomplete, particularly regarding temporal shifts between P-cycling bacteria and arbuscular mycorrhizal fungi (AMF). We investigated these dynamics using the wheat root hair mutant *short root hair* 1 (srh1), which is impaired in root hair elongation and may be more dependent on microbial P acquisition compared to the wildtype. We profiled the P-cycling bacterial microbiome and AMF colonization across development and at booting under P-depleted conditions. Before AMF establishment, the root hair mutant rhizosphere was enriched in bacterial organic P-mineralization genes. After AMF colonization increased in both genotypes, this enrichment disappeared, indicating a temporal shift from bacterial to fungal P acquisition. Growing the root hair mutant in P-depleted conditions to booting, when P uptake is highest in wheat, did not induce the mutant to recruit its bacterial P-cycling microbiome. Instead, AMF arbuscule formation was enriched. Collectively, our results reveal a temporal transition in wheat from bacterial to AMF-mediated P nutrition and highlight the compensatory role of the microbiome in plants lacking root hair elongation.
