## Supplemental Tables 1-6 for "The switch from bacterial phosphorus mineralization to arbuscular mycorrhiza in root hairless wheat during crop development"

### Sheet: S1 - Soil Params - FINAL
			ADAS Index			Olsen extractable (mg/L)	Ammonium Nitrate extractable (mg/L)
		Soil pH	P	K	Mg	P	K	Mg
GS11 and GS12-13		7.8	1	1	1	12.8	79	35
GS45-47	Low-P soil	5.9	1	2	2	10	143	87
	High-P soil	6.7	1	1	1	13.7	75	41
Table S1. Characteristics of the soils used in the study.

### Sheet: S2 - qPCR primers - FINAL
Target	Primer name	Primer Sequence (5' to 3')	Reference
16S rRNA	341F	CCTAYGGGRBGCASCAG	(Yu et al., 2005)
	806R	GGACTACNNGGGTATCTAAT
phoD	ALPS-F730	CAGTGGGACGACCACGAGGT	(Sakurai et al., 2008)
	ALPS-R1101	GAGGCCGATCGGCATGTCG
phoX	phoX2-F	GARGAGAACWTCCACGGYTA	(Sebastian & Ammerman, 2009)
	phoX2-R	GATCTCGATGATRTGRCCRAAG
bpp	BPP-F	GACGCAGCCGAYGAYCCNGCNITNTGG	(Huang et al., 2009)
	BPP-R	CAGGSCGCANRTCIACRTTRTT
pqqC	pqqC2-F	AACCGCTTCTACTACCAG	(B.-X. Zheng et al., 2017)
	pqqC2-R	GCGAACAGCTCGGTCAG
phnK	PhnK-F	CATCGTCGGCGAATCCGG	(B. Zheng et al., 2018)
	PhnK-R	TGCTGCATGCCGCCGGAAAA
AMF 18S rRNA	AMG1F	ATAGGGATAGTTGGGGGCAT	(Hewins et al., 2015)
	AM1	GTTTCCCGTAAGGCGCCGAA	(Helgason et al., 1998)
hn-RNP-Q	RNPQ-F	TCACCTTCGCCAAGCTCAGAACTA	(Qi et al., 2012)
	RNPQ-R	AGTTGAACTTGCCCGAAACATGCC
Table S2. Primers used to amplify bacterial ribosomal RNA genes, bacterial P-cycling genes, AMF ribosomal genes, and wheat genes via qPCR.

### Sheet: S3 - Replete qPCR ANOVAs - FINA
normalized_bpp-GS11
	SumSq	Df	F-value	Pr(>F)
Genotype	2.0581	2	6.2133	0.007258
Residuals	3.6436	22
normalized_bpp-GS12-13
	SumSq	Df	F-value	Pr(>F)
Genotype	1.7852	2	7.5478	0.003612
Residuals	2.3652	20
normalized_bpp-GS45-47
	SumSq	Df	F-value	Pr(>F)
Genotype	0.21297	2	2.6915	0.09492
Residuals	0.71213	18
normalized_phnk-GS11
	SumSq	Df	F-value	Pr(>F)
Genotype	2.0201	2	4.8209	0.01836
Residuals	4.6094	22
normalized_phnk-GS12-13
	SumSq	Df	F-value	Pr(>F)
Genotype	1.4169	2	6.3435	0.007355
Residuals	2.2337	20
normalized_phnk-GS45-47
	SumSq	Df	F-value	Pr(>F)
Genotype	0.24083	2	1.4729	0.2556
Residuals	1.47152	18
normalized_phod-GS11
	SumSq	Df	F-value	Pr(>F)
Genotype	3.6949	2	4.3377	0.02582
Residuals	9.37	22
normalized_phod-GS12-13
	SumSq	Df	F-value	Pr(>F)
Genotype	0.587	2	1.1445	0.3384
Residuals	5.1287	20
normalized_phod-GS45-47
	SumSq	Df	F-value	Pr(>F)
Genotype	14.5723	2	117.02	4.834e-11
Residuals	1.1208	18
normalized_phox-GS11
	SumSq	Df	F-value	Pr(>F)
Genotype	0.38231	2	2.7168	0.08821
Residuals	1.54792	22
normalized_phox-GS12-13
	SumSq	Df	F-value	Pr(>F)
Genotype	0.01721	2	0.1026	0.9029
Residuals	1.67672	20
normalized_phox-GS45-47
	SumSq	Df	F-value	Pr(>F)
Genotype	33.3	2	136.36	1.337e-11
Residuals	2.198	18
normalized_pqqc-GS11
	SumSq	Df	F-value	Pr(>F)
Genotype	4.9942	2	8.945	0.001436
Residuals	6.1415	22
normalized_pqqc-GS12-13
	SumSq	Df	F-value	Pr(>F)
Genotype	4.1089	2	12.073	0.0003643
Residuals	3.4034	20
normalized_pqqc-GS45-47
	SumSq	Df	F-value	Pr(>F)
Genotype	1.7631	2	5.049	0.01817
Residuals	3.1427	18
Table S3. ANOVA statistics of the relative abundance of the bacterial P-cycling genes at the three growth stages (GS11, GS12-13, and GS45-47).
All models were build using the log of the gene relative abundance ~ sample source (root hair mutant, wild-type, or bulk soil).
Significant p-values (p < 0.05) are in bold.

### Sheet: S4 - AMF qPCR ANOVA - FINAL
AMF/plant (log2)
	SumSq	Df	F-value	Pr(>F)
Age	29.9862	1	32.379	2.404e-06
Genotype	1.0274	1	1.1094	0.2999
Age:Genotype	1.1834	1	1.2778	0.2664
Residuals	30.5614	33
Table S4. ANOVA statistics for the model log2 ~Age*Genotype.
Significant p-values (p < 0.05) are in bold.

### Sheet: S5 - LowP qPCR ANOVA - FINAL
log(normalized_bpp)
	Sum Sq	Df	F value	Pr(>F)
Genotype	1.8007	2	14.971	0.0001483
Residuals	1.0825	18
log(normalized_phnk)
	Sum Sq	Df	F value	Pr(>F)
Genotype	1.7892	2	11.787	0.0005346
Residuals	1.3661	18
log(normalized_phod)
	Sum Sq	Df	F value	Pr(>F)
Genotype	9.9115	2	59.116	1.227e-08
Residuals	1.5089	18
log(normalized_phox)
	Sum Sq	Df	F value	Pr(>F)
Genotype	59.231	2	242.23	9.719e-14
Residuals	2.201	18
log(normalized_pqqc)
	Sum Sq	Df	F value	Pr(>F)
Genotype	4.4027	2	12.296	0.00043
Residuals	3.2226	18
Table S5. ANOVA statistics of the relative abundance of the bacterial P-cycling genes at GS45-47 in low-P conditions.
All models were build using the log of the gene relative abundance ~ sample source (root hair mutant, wild-type, or bulk soil).
Significant p-values (p < 0.05) are in bold.

### Sheet: S6 - LowP qPCR results- FINAL
Age	Genotype	bpp		phnK		phoD		phoX		pqqC
GS45-47	RHMT	2.05e-04 ± 8.29e-05	a	1.49e-01 ± 5.06e-02	a	4.29e-02 ± 1.44e-02	a	1.46e-02 ± 6.55e-03	a	4.30e-03 ± 2.31e-03	a
GS45-47	WT	2.27e-04 ± 3.32e-05	a	1.47e-01 ± 4.13e-02	a	4.17e-02 ± 1.42e-02	a	1.32e-02 ± 4.36e-03	a	4.35e-03 ± 2.10e-03	a
GS45-47	Bulk soil	1.07e-04 ± 1.19e-05	b	7.22e-02 ± 9.72e-03	b	2.04e-01 ± 2.73e-02	b	2.58e-04 ± 5.95e-05	b	1.34e-03 ± 1.56e-04	b
Table S6. Relative abundance of bacterial P-cycling genes in the root hair mutant (RHMT) and wild-type (WT) rhizosphere.
Relative abundance was calculated by normalizing against 16S rRNA gene copies, and the mean is presented ± the standard deviation.
Log-transformed gene relative abundance was compared among genotypes within each growth stage using one-way ANOVA with Tukey's HSD post-hoc test. Means that share the same letter are not statistically different (p < 0.05).
